# Genetic Screen Identified Prmt5 as a Neuroprotection Target against Cerebral Ischemia

**DOI:** 10.1101/2023.06.26.546470

**Authors:** Haoyang Wu, Peiyuan Lv, Jinyu Wang, Brian Bennett, Jiajia Wang, Pishun Li, Yi Peng, Guang Hu, Jiaji Lin

## Abstract

Epigenetic regulators present novel opportunities for both ischemic stroke research and therapeutic interventions. While previous work has implicated that they may provide neuroprotection by potentially influencing coordinated sets of genes and pathways, most of them remains largely uncharacterized in ischemic conditions. In this study, we used the oxygen-glucose deprivation (OGD) model in the immortalized mouse hippocampal neuronal cell line HT-22 and carried out an RNAi screen on epigenetic regulators. We identified Prmt5 as a novel negative regulator of neuronal cell survival after OGD, which presented a phenotype of translocation from the cytosol to the nucleus upon oxygen and energy depletion both *in vitro* and *in vivo*. Prmt5 bound to the chromatin and a large number of promoter regions to repress downstream gene expression. Silencing Prmt5 significantly dampened the OGD-induced changes for a large-scale of genes, and gene ontology analysis showed that Prmt5-target genes were highly enriched for Hedgehog signaling. Encouraged by the above observation, we treated mice with middle cerebral artery occlusion (MCAO) with the Prmt5 inhibitor EPZ015666 and found that Prmt5 inhibition sustain protection against neuronal death *in vivo*. Together, our findings revealed a novel epigenetic mechanism of Prmt5 in cerebral ischemia and uncovered a potential target for neuroprotection.
