## Supplementary material for "Genetic Screen Identified Prmt5 as a Neuroprotection Target against Cerebral Ischemia": Table S1

### Sheet: shRNA_Oligo
Asf1a-A-F	CCGG GTGAAGAATACGATCAAGTTT ctcgag AAACTTGATCGTATTCTTCAC TTTTTG
Asf1a-A-R	AATTCAAAAA GTGAAGAATACGATCAAGTTT ctcgag AAACTTGATCGTATTCTTCAC
Asf1a-B-F	CCGG ACCGAGGTCAAGAATTTATTA ctcgagTAATAAATTCTTGACCTCGGTTTTTTG
Asf1a-B-R	AATTCAAAAA ACCGAGGTCAAGAATTTATTA ctcgagTAATAAATTCTTGACCTCGGT
Asf1b-A-F	CCGGCTGGAGTGGAAGATCATTTAT ctcgagATAAATGATCTTCCACTCCAGTTTTTG
Asf1b-A-R	AATTCAAAAA CTGGAGTGGAAGATCATTTAT ctcgagATAAATGATCTTCCACTCCAG
Asf1b-B-F	CCGGGTGGGCTACTATGTCAACAATctcgagATTGTTGACATAGTAGCCCACTTTTTG
Asf1b-B-R	AATTCAAAAA GTGGGCTACTATGTCAACAATctcgagATTGTTGACATAGTAGCCCAC
Atad2-A-F	CCGG GACCACAAGCAGTTAACAAAT ctcgag ATTTGTTAACTGCTTGTGGTC TTTTTG
Atad2-A-R	AATTCAAAAA GACCACAAGCAGTTAACAAAT ctcgag ATTTGTTAACTGCTTGTGGTC
Atad2-B-F	CCGG GAGGTTGTAGCTCCTCCAAAT ctcgag ATTTGGAGGAGCTACAACCTC TTTTTG
Atad2-B-R	AATTCAAAAA GAGGTTGTAGCTCCTCCAAAT ctcgag ATTTGGAGGAGCTACAACCTC
Atrx-A-F	CCGG CCCACGGATGAGAATGTAAAT ctcgag ATTTACATTCTCATCCGTGGG TTTTTG
Atrx-A-R	AATTCAAAAA CCCACGGATGAGAATGTAAAT ctcgag ATTTACATTCTCATCCGTGGG
Brg1-A-F	CCGG CCCACGATACAACCAGATGAA ctcgag TTCATCTGGTTGTATCGTGGGTTTTTG
Brg1-A-R	AATTCAAAAA CCCACGATACAACCAGATGAA ctcgag TTCATCTGGTTGTATCGTGGG
Brg1-B-F	CCGG CGCCCGACACATTATTGAGAA ctcgag TTCTCAATAATGTGTCGGGCGTTTTTG
Brg1-B-R	AATTCAAAAA CGCCCGACACATTATTGAGAA ctcgag TTCTCAATAATGTGTCGGGCG
Brg1-C-F	CCGG CGAAGAAGAGTTTGACCTCTT ctcgag AAGAGGTCAAACTCTTCTTCGTTTTTG
Brg1-C-R	AATTCAAAAA CGAAGAAGAGTTTGACCTCTT ctcgag AAGAGGTCAAACTCTTCTTCG
Brg1-D-F	CCGG TCAAACAGTACCAGATCAAAG ctcgag CTTTGATCTGGTACTGTTTGATTTTTG
Brg1-D-R	AATTCAAAAAT CAAACAGTACCAGATCAAAG ctcgag CTTTGATCTGGTACTGTTTGA
Cdyl-A-F	CCGGCGTCAGAGAATAACTCACTAActcgagTTAGTGAGTTATTCTCTGACGTTTTTG
Cdyl-A-R	AATTCAAAAA CGTCAGAGAATAACTCACTAActcgagTTAGTGAGTTATTCTCTGACG
Cdyl-B-F	CCGG GCTTGGTTTCAAACACCCTATctcgagATAGGGTGTTTGAAACCAAGCTTTTTG
Cdyl-B-R	AATTCAAAAA GCTTGGTTTCAAACACCCTATctcgagATAGGGTGTTTGAAACCAAGC
Chaf1a-A-F	CCGG CGTAGGCTTGAGTACAAAGTT ctcgag AACTTTGTACTCAAGCCTACG TTTTTG
Chaf1a-A-R	AATTCAAAAA CGTAGGCTTGAGTACAAAGTT ctcgag AACTTTGTACTCAAGCCTACG
Chaf1a-B-F	CCGG CCTGGACAGCTACTTCCAAAT ctcgag ATTTGGAAGTAGCTGTCCAGG TTTTTG
Chaf1a-B-R	AATTCAAAAA CCTGGACAGCTACTTCCAAAT ctcgag ATTTGGAAGTAGCTGTCCAGG
Chaf1b-F	CCGGCGTCATTCTGTTGTGGAAGATCTCGAGATCTTCCACAACAGAATGACGTTTTTG
Chaf1b-R	AATTCAAAAA CGTCATTCTGTTGTGGAAGATCTCGAGATCTTCCACAACAGAATGACG
Chd1	CCGGCGTGCAGACTACCTCATCAAACTCGAGTTTGATGAGGTAGTCTGCACGTTTTTTG
Chd1	AATTCAAAAAA CGTGCAGACTACCTCATCAAACTCGAGTTTGATGAGGTAGTCTGCACG
chd1-B-F	CCGGGCCAGGAGACATACAGTATTTCTCGAGAAATACTGTATGTCTCCTGGCTTTTTG
chd1-B-F	CCGGGCCAGGAGACATACAGTATTTCTCGAGAAATACTGTATGTCTCCTGGCTTTTTG
Chd2	CCGGCAAGAACCATCACGATTTAATCTCGAGATTAAATCGTGATGGTTCTTGTTTTTTG
Chd2	AATTCAAAAAA CAAGAACCATCACGATTTAATCTCGAGATTAAATCGTGATGGTTCTTG
Chd3	CCGGGCCACCAGATAAAGATGATATCTCGAGATATCATCTTTATCTGGTGGCTTTTTTG
Chd3	AATTCAAAAAA GCCACCAGATAAAGATGATATCTCGAGATATCATCTTTATCTGGTGGC
Chd4	CCGGGCCCATCTTCTGAGTTGTAAACTCGAGTTTACAACTCAGAAGATGGGCTTTTTTG
Chd4	AATTCAAAAAA GCCCATCTTCTGAGTTGTAAACTCGAGTTTACAACTCAGAAGATGGGC
Chd5	CCGGAGTACGAGGGCTACAAGTATGCTCGAGCATACTTGTAGCCCTCGTACTTTTTTG
Chd5	AATTCAAAAAA AGTACGAGGGCTACAAGTATGCTCGAGCATACTTGTAGCCCTCGTAC
Chd6	CCGGGCCTCGAAATGAACTCCTAAACTCGAGTTTAGGAGTTCATTTCGAGGCTTTTTTG
Chd6	AATTCAAAAAA GCCTCGAAATGAACTCCTAAACTCGAGTTTAGGAGTTCATTTCGAGGC
Chd7	CCGGGAGAGTTCCAGGGAGTATAAACTCGAGTTTATACTCCCTGGAACTCTCTTTTTTG
Chd7	AATTCAAAAAA GAGAGTTCCAGGGAGTATAAACTCGAGTTTATACTCCCTGGAACTCTC
Chd8	CCGGGAATCGAAACGCATCACTTTGCTCGAGCAAAGTGATGCGTTTCGATTCTTTTTTG
Chd8	AATTCAAAAAA GAATCGAAACGCATCACTTTGCTCGAGCAAAGTGATGCGTTTCGATTC
Chd9	CCGGCCTGGAGTTATGCTTGATATACTCGAGTATATCAAGCATAACTCCAGGTTTTTTG
Chd9	AATTCAAAAAA CCTGGAGTTATGCTTGATATACTCGAGTATATCAAGCATAACTCCAGG
C-Myc-A-F	CCGGCCGCTGAATCTGAAGTGAAATCTCGAGATTTCACTTCAGATTCAGCGGTTTTTG
C-Myc-A-R	AATTCAAAAACCGCTGAATCTGAAGTGAAATCTCGAGATTTCACTTCAGATTCAGCGG
Dnmt1-A-F	CCGGTATATGAAGACCTGATCAATACTCGAGTATTGATCAGGTCTTCATATATTTTTG
Dnmt1-A-R	AATTCAAAAATATATGAAGACCTGATCAATACTCGAGTATTGATCAGGTCTTCATATA
Dnmt3a-A-F	CCGGGCAGACCAACATCGAATCCATCTCGAGATGGATTCGATGTTGGTCTGCTTTTTG
Dnmt3a-A-R	AATTCAAAAA GCAGACCAACATCGAATCCATCTCGAGATGGATTCGATGTTGGTCTGC
Dnmt3b-A-F	CCGGCAAGAAAGACATCTCAAGATTCTCGAGAATCTTGAGATGTCTTTCTTGTTTTTG
Dnmt3b-A-R	AATTCAAAAA CAAGAAAGACATCTCAAGATTCTCGAGAATCTTGAGATGTCTTTCTTG
Dot1l-A-F	CCGGCCTCGGTTTACACAGCTTCAACTCGAGTTGAAGCTGTGTAAACCGAGGTTTTTG
Dot1l-A-R	AATTCAAAAA CCTCGGTTTACACAGCTTCAACTCGAGTTGAAGCTGTGTAAACCGAGG
Dot1l-B-F	CCGGGCTGACCTACAATGACCTGATCTCGAGATCAGGTCATTGTAGGTCAGCTTTTTG
Dot1l-B-R	AATTCAAAAA GCTGACCTACAATGACCTGATCTCGAGATCAGGTCATTGTAGGTCAG
DSS1-A-F:	CCGG tcccaggaacctcaatcatgg ctcgag ccatgattgaggttcctggga TTTTTG
DSS1-A-R:	AATTCAAAAA tcccaggaacctcaatcatgg ctcgag ccatgattgaggttcctggga
Dss1-B-F:	CCGG tgggatgatgacaatgtagaa CTCGAG ttctacattgtcatcatccca TTTTTG
DSS1-B-R:	AATTCAAAAA tgggatgatgacaatgtagaa CTCGAG ttctacattgtcatcatccca
Dux-A-F	CCGGCCGAGGACACGATCCACATATCTCGAGATATGTGGATCGTGTCCTCGGTTTTTG
Dux-A-F	AATTCAAAAACCGAGGACACGATCCACATATCTCGAGATATGTGGATCGTGTCCTCGG
E2F6-A-F	CCGGGCCTTGGACGAGTTGATTAAACTCGAGTTTAATCAACTCGTCCAAGGCTTTTTTG
E2F6-A-R	AATTCAAAAAA GCCTTGGACGAGTTGATTAAACTCGAGTTTAATCAACTCGTCCAAGGC
Eed-A-F	CCGGTCTTGCTAGTAAGGGCACATACTCGAGTATGTGCCCTTACTAGCAAGATTTTTG
Eed-A-R	AATTCAAAAATCTTGCTAGTAAGGGCACATACTCGAGTATGTGCCCTTACTAGCAAGA
Eed-B-F	CCGGGTTGATTGTGTGCGATGGTTACTCGAGTAACCATCGCACACAATCAACTTTTTG
Eed-B-R	AATTCAAAAAGTTGATTGTGTGCGATGGTTACTCGAGTAACCATCGCACACAATCAAC
Eny2-A-F:	CCGG cctcaaagagttgctgagagc CTCGAG gctctcagcaactctttgagg TTTTTG
Eny2-A-R:	AATTCAAAAA cctcaaagagttgctgagagc CTCGAG gctctcagcaactctttgagg
Eny2-B-F:	CCGG cagatgagagcagcgattaac CTCGAG gttaatcgctgctctcatctg TTTTTG
Eny2-B-R	AATTCAAAAA cagatgagagcagcgattaac CTCGAG gttaatcgctgctctcatctg
Eny2-C-F	CCGG ggattatcatttgtggccctc CTCGAG gagggccacaaatgataatcc TTTTTG
Eny2-C-R	AATTCAAAAA ggattatcatttgtggccctc CTCGAG gagggccacaaatgataatcc
Eny2-D-F	CCGG tcagctaaaggcacactgtaa CTCGAG ttacagtgtgcctttagctga TTTTTG
Eny2-D-R	AATTCAAAAA tcagctaaaggcacactgtaa CTCGAG ttacagtgtgcctttagctga
Eny2-E-F	CCGG cctacagagaataagaacatt CTCGAG aatgttcttattctctgtagg TTTTTG
Eny2-E-R	AATTCAAAAA cctacagagaataagaacatt CTCGAG aatgttcttattctctgtagg
Ezh2-A-F	CCGGGCGTATAAAGACACCACCTAACTCGAGTTAGGTGGTGTCTTTATACGCTTTTTG
Ezh2-A-R	AATTCAAAAA GCGTATAAAGACACCACCTAACTCGAGTTAGGTGGTGTCTTTATACGC
Ezh2-B-F	CCGGGCACAAGTCATCCCGTTAAAGCTCGAGCTTTAACGGGATGACTTGTGCTTTTTG
Ezh2-B-R	AATTCAAAAA GCACAAGTCATCCCGTTAAAGCTCGAGCTTTAACGGGATGACTTGTGC
Ezh2-C-F	CCGGCCGAACAAGTGTCATGTTAAACTCGAGTTTAACATGACACTTGTTCGGTTTTTG
Ezh2-C-R	AATTCAAAAA CCGAACAAGTGTCATGTTAAACTCGAGTTTAACATGACACTTGTTCGG
Ezh2-D-F	CCGG CGAACAGCTGTGATGATTAAA ctcgag TTTAATCATCACAGCTGTTCG TTTTTG
Ezh2-D-R	AATTCAAAAA CGAACAGCTGTGATGATTAAA ctcgag TTTAATCATCACAGCTGTTCG
G9a-A-F	CCGG CCGAGAGAGTTCATAGCTCTT ctcgag AAGAGCTATGAACTCTCTCGGTTTTTG
G9a-A-R	AATTCAAAAA CCGAGAGAGTTCATAGCTCTT ctcgag AAGAGCTATGAACTCTCTCGG
G9a-B-F	CCGGAGACATTTCTCCATCAGAGACCTCGAGGTCTCTGATGGAGAAATGTCTTTTTTG
G9a-B-R	AATTCAAAAAA AGACATTTCTCCATCAGAGACCTCGAGGTCTCTGATGGAGAAATGTC
Glp-A-F	CCGGGAGGATAGTAGGACTTCTAAACTCGAGTTTAGAAGTCCTACTATCCTCTTTTTG
Glp-A-R	AATTCAAAAA GAGGATAGTAGGACTTCTAAACTCGAGTTTAGAAGTCCTACTATCCTC
HDAC10-A-F	CCGGGCACTGTCTAAGCAGTACGATCTCGAGATCGTACTGCTTAGACAGTGCTTTTTG
HDAC10-A-R	AATTCAAAAAGCACTGTCTAAGCAGTACGATCTCGAGATCGTACTGCTTAGACAGTGC
HDAC11-A-F	CCGGGCCACCATCATTGATCTCGATCTCGAGATCGAGATCAATGATGGTGGCTTTTTG
HDAC11-A-R	AATTCAAAAAGCCACCATCATTGATCTCGATCTCGAGATCGAGATCAATGATGGTGGC
HDAC1-A-F	CCGGGATGTTGGAAACTACTATTATCTCGAGATAATAGTAGTTTCCAACATCTTTTTG
HDAC1-A-R	AATTCAAAAAGATGTTGGAAACTACTATTATCTCGAGATAATAGTAGTTTCCAACATC
HDAC2-A-F	CCGGCGAGCATCAGACAAACGGATACTCGAGTATCCGTTTGTCTGATGCTCGTTTTTG
HDAC2-A-R	AATTCAAAAACGAGCATCAGACAAACGGATACTCGAGTATCCGTTTGTCTGATGCTCG
HDAC3-A-F	CCGGCGTGGCTCTCTGAAACCTTAACTCGAGTTAAGGTTTCAGAGAGCCACGTTTTTG
HDAC3-A-R	AATTCAAAAACGTGGCTCTCTGAAACCTTAACTCGAGTTAAGGTTTCAGAGAGCCACG
HDAC4-A-F	CCGGGAGGCACAGTTGCATGAACATCTCGAGATGTTCATGCAACTGTGCCTCTTTTTG
HDAC4-A-R	AATTCAAAAAGAGGCACAGTTGCATGAACATCTCGAGATGTTCATGCAACTGTGCCTC
HDAC5-A-F	CCGGGACGCCTCCCTCCTACAAATTCTCGAGAATTTGTAGGAGGGAGGCGTCTTTTTG
HDAC5-A-R	AATTCAAAAA GACGCCTCCCTCCTACAAATT CTCGAG AATTTGTAGGAGGGAGGCGTC
HDAC6-A-F	CCGG TGAGGATGACCCTAGTGTATT CTCGAG AATACACTAGGGTCATCCTCATTTTTG
HDAC6-A-R	AATTCAAAAA TGAGGATGACCCTAGTGTATT CTCGAG AATACACTAGGGTCATCCTCA
HDAC7-A-F	CCGGGCTGAAGTGATCCTGAAGAAACTCGAGTTTCTTCAGGATCACTTCAGCTTTTTG
HDAC7-A-R	AATTCAAAAAGCTGAAGTGATCCTGAAGAAACTCGAGTTTCTTCAGGATCACTTCAGC
HDAC8-A-F	CCGGGCCAGTGTTTAAAGTGTTTATCTCGAGATAAACACTTTAAACACTGGCTTTTTG
HDAC8-A-R	AATTCAAAAAGCCAGTGTTTAAAGTGTTTATCTCGAGATAAACACTTTAAACACTGGC
HDAC9-A-F	CCGGGAGCACATCAAGGAACTTCTACTCGAGTAGAAGTTCCTTGATGTGCTCTTTTTTG
HDAC9-A-R	AATTCAAAAAGAGCACATCAAGGAACTTCTACTCGAGTAGAAGTTCCTTGATGTGCTC
Hira-A-F	CCGG GAATACCGCCTCCGTGAAATA ctcgag TATTTCACGGAGGCGGTATTC TTTTTG
Hira-A-R	AATTCAAAAA GAATACCGCCTCCGTGAAATA ctcgag TATTTCACGGAGGCGGTATTC
Hira-B-F	CCGG GCCGTGAAGTTCCCAGAAATT ctcgag AATTTCTGGGAACTTCACGGC TTTTTG
Hira-B-R	AATTCAAAAA GCCGTGAAGTTCCCAGAAATT ctcgag AATTTCTGGGAACTTCACGGC
hnRNPK-A-F	CCGGAAGCCCATCAGAATGGCAAAT CTCGAGATTTGCCATTCTGATGGGCTT TTTTTG
hnRNPK-A-R	AATTCAAAAA AAGCCCATCAGAATGGCAAAT CTCGAG ATTTGCCATTCTGATGGGCTT
hnRNPK-B-F	CCGGCGGATTAAACAAATTCGTCATCTCGAGATGACGAATTTGTTTAATCCGTTTTTG
hnRNPK-B-R	AATTCAAAAA CGGATTAAACAAATTCGTCATCTCGAGATGACGAATTTGTTTAATCCG
ING5-A-F	CCGG AGAGTATATTTCCACAGTGAA ctcgag TTCACTGTGGAAATATACTCT TTTTTG
ING5-A-R	AATTCAAAAA AGAGTATATTTCCACAGTGAA ctcgag TTCACTGTGGAAATATACTCT
ING5-B-F	CCGG GATAAACACATCCGAAGACTT ctcgag AAGTCTTCGGATGTGTTTATC TTTTTG
ING5-B-R	AATTCAAAAA GATAAACACATCCGAAGACTT ctcgag AAGTCTTCGGATGTGTTTATC
ING5-C-F	CCGG GCTGGGTTACTATGTGAGATT ctcgag AATCTCACATAGTAACCCAGC TTTTTG
ING5-C-R	AATTCAAAAAGCTGGGTTACTATGTGAGATT ctcgag AATCTCACATAGTAACCCAGC
Iws1-A-F:	CCGG CGCCATGATTGTCAAGATGAA ctcgag ttcatcttgacaatcatggcg TTTTTG
Iws1-A-R:	AATTCAAAAA CGCCATGATTGTCAAGATGAA ctcgag ttcatcttgacaatcatggcg
Iws1-B-F:	CCGG ACCACTCAGAGAATGAAACTA ctcgag tagtttcattctctgagtggt TTTTTG
Iws1-B-R:	AATTCAAAAA ACCACTCAGAGAATGAAACTA ctcgag tagtttcattctctgagtggt
Iws1-C-F	CCGG GGAATTGGAACTACAGTTA ctcgag TAACTGTAGTTCCAATTCC TTTTTG
Iws1-C-R	AATTCAAAAA GGAATTGGAACTACAGTTA ctcgag TAACTGTAGTTCCAATTCC
Iws1-D-F	CCGG AGATGATGTTACAACGAAA ctcgag TTTCGTTGTAACATCATCT TTTTTG
Iws1-D-R	AATTCAAAAA AGATGATGTTACAACGAAA ctcgag TTTCGTTGTAACATCATCT
Iws1-E-F	CCGG GGTGCTTCTGGGAAGTTGA ctcgag TCAACTTCCCAGAAGCACC TTTTTG
Iws1-E-R	AATTCAAAAA GGTGCTTCTGGGAAGTTGA ctcgag TCAACTTCCCAGAAGCACC
Iws1-F-F	CCGG gagaatgaaactagtgataga CTCGAG tctatcactagtttcattctc TTTTTG
Iws1-F-R	AATTCAAAAA gagaatgaaactagtgataga CTCGAG tctatcactagtttcattctc
Iws1-G- F	CCGG agatggtgaggatggtgtaac CTCGAG gttacaccatcctcaccatct TTTTTG
Iws1-G- R	AATTCAAAAA agatggtgaggatggtgtaac CTCGAG gttacaccatcctcaccatct
Iws1-H-F	CCGG GCTGTGCTTTCTGATAGTGAG CTCGAG CTCACTATCAGAAAGCACAGC TTTTTG
Iws1-H-R	AATTCAAAAA GCTGTGCTTTCTGATAGTGAG CTCGAG CTCACTATCAGAAAGCACAGC
Iws1-I-F	CCGG GCTCTCACCTCTACCAGATAG CTCGAG CTATCTGGTAGAGGTGAGAGC TTTTTG
Iws1-I-R	AATTCAAAAA GCTCTCACCTCTACCAGATAG CTCGAG CTATCTGGTAGAGGTGAGAGC
Iws1-J-F	CCGG CGGGAGGAATTGTTAAAGATT CTCGAG aatctttaacaattcctcccg TTTTTG
Iws1-J-R	AATTCAAAAA CGGGAGGAATTGTTAAAGATT CTCGAG aatctttaacaattcctcccg
Iws1-K-F	CCGG CGAGCAGTGATGTATCTGTAT CTCGAG atacagatacatcactgctcg TTTTTG
Iws1-K-R	AATTCAAAAA CGAGCAGTGATGTATCTGTAT CTCGAG atacagatacatcactgctcg
IWSI	CCGGGTCCGAGTGTTTCGCTTTATACTCGAGTATAAAGCGAAACACTCGGACTTTTTTG
IWSI	AATTCAAAAAA GTCCGAGTGTTTCGCTTTATACTCGAGTATAAAGCGAAACACTCGGAC
JMJD6	CCGGGTTATCAAGGAAGTGGTATAGCTCGAGCTATACCACTTCCTTGATAACTTTTTTG
JMJD6	AATTCAAAAAA GTTATCAAGGAAGTGGTATAGCTCGAGCTATACCACTTCCTTGATAAC
KDM1A	CCGGCCACAAGTCAAACCTTTATTTCTCGAGAAATAAAGGTTTGACTTGTGGTTTTTTG
KDM1A	AATTCAAAAAA CCACAAGTCAAACCTTTATTTCTCGAGAAATAAAGGTTTGACTTGTGG
KDM1B	CCGGCCACTACTACAGAAGCCACAACTCGAGTTGTGGCTTCTGTAGTAGTGGTTTTTTG
KDM1B	AATTCAAAAAA CCACTACTACAGAAGCCACAACTCGAGTTGTGGCTTCTGTAGTAGTGG
KDM2A	CCGGGCTCCAAACCAACAAATATAACTCGAGTTATATTTGTTGGTTTGGAGCTTTTTTG
KDM2A	AATTCAAAAAA GCTCCAAACCAACAAATATAACTCGAGTTATATTTGTTGGTTTGGAGC
KDM2B	CCGGCGCTGTGGAAATATCTGTCATCTCGAGATGACAGATATTTCCACAGCGTTTTTTG
KDM2B	AATTCAAAAAA CGCTGTGGAAATATCTGTCATCTCGAGATGACAGATATTTCCACAGCG
KDM4A	CCGGCGAACATCCTACGACGATATTCTCGAGAATATCGTCGTAGGATGTTCGTTTTTTG
KDM4A	AATTCAAAAAA CGAACATCCTACGACGATATTCTCGAGAATATCGTCGTAGGATGTTCG
KDM4B	CCGGGCCCATGTGTACTTGGAAATTCTCGAGAATTTCCAAGTACACATGGGCTTTTTTG
KDM4B	AATTCAAAAAA GCCCATGTGTACTTGGAAATTCTCGAGAATTTCCAAGTACACATGGGC
KDM4C	CCGGGCAACCAAGAAGAGACATATTCTCGAGAATATGTCTCTTCTTGGTTGCTTTTTTG
KDM4C	AATTCAAAAAA GCAACCAAGAAGAGACATATTCTCGAGAATATGTCTCTTCTTGGTTGC
KDM4D	CCGGCCCTAAGTCCATTACCTCATACTCGAGTATGAGGTAATGGACTTAGGGTTTTTTG
KDM4D	AATTCAAAAAA CCCTAAGTCCATTACCTCATACTCGAGTATGAGGTAATGGACTTAGGG
KDM5A	CCGGCCTTTGAGTGACTTAGAGGAACTCGAGTTCCTCTAAGTCACTCAAAGGTTTTTTG
KDM5A	AATTCAAAAAA CCTTTGAGTGACTTAGAGGAACTCGAGTTCCTCTAAGTCACTCAAAGG
KDM5B	CCGGCCTGAAATTCAGGAGCTTTATCTCGAGATAAAGCTCCTGAATTTCAGGTTTTTTG
KDM5B	AATTCAAAAAA CCTGAAATTCAGGAGCTTTATCTCGAGATAAAGCTCCTGAATTTCAGG
KDM5C	CCGGCGCATTGTTTATCCCTATGAACTCGAGTTCATAGGGATAAACAATGCGTTTTTTG
KDM5C	AATTCAAAAAA CGCATTGTTTATCCCTATGAACTCGAGTTCATAGGGATAAACAATGCG
KDM5D	CCGGCCTAAGAAGTATTCCCTGTATCTCGAGATACAGGGAATACTTCTTAGGTTTTTTG
KDM5D	AATTCAAAAAA CCTAAGAAGTATTCCCTGTATCTCGAGATACAGGGAATACTTCTTAGG
KDM8	CCGGCGCACATTCTTCATAACACCACTCGAGTGGTGTTATGAAGAATGTGCGTTTTTTG
KDM8	AATTCAAAAAA CGCACATTCTTCATAACACCACTCGAGTGGTGTTATGAAGAATGTGCG
l3mbtl2-2-F	CCGGCTCCGATATGAAGGCTTTGAACTCGAGTTCAAAGCCTTCATATCGGAGTTTTTTG
l3mbtl2-2-R	AATTCAAAAAACTCCGATATGAAGGCTTTGAACTCGAGTTCAAAGCCTTCATATCGGAG
LRWD1-A-F	CCGG GTGTGGATCTATGATGTTGAA CTCGAG TTCAACATCATAGATCCACAC TTTTTG
LRWD1-A-R	AATTCAAAAA GTGTGGATCTATGATGTTGAA CTCGAG TTCAACATCATAGATCCACAC
LRWD1-B-F	CCGG ACAGGCCTCGTACTCCATAAG CTCGAG CTTATGGAGTACGAGGCCTGT TTTTTG
LRWD1-B-R	AATTCAAAAA ACAGGCCTCGTACTCCATAAG CTCGAG CTTATGGAGTACGAGGCCTGT
Lsd1-F	CCGGGGATGGGATTTGGCAACCTTACTCGAGTAAGGTTGCCAAATCCCATCCTTTTTG
Lsd1-R	AATTCAAAAA GGATGGGATTTGGCAACCTTACTCGAGTAAGGTTGCCAAATCCCATCC
Max-A-F	CCGG gagcaaccgaggtttcaatct ctcgag agattgaaacctcggttgctcTTTTTG
Max-A-R	AATTCAAAAA gagcaaccgaggtttcaatct ctcgag agattgaaacctcggttgctc
Max-B-F	CCGGTGCCCAACTGCAGACCAACTACTCGAGTAGTTGGTCTGCAGTTGGGCATTTTTG
Max-B-R	AATTCAAAAATGCCCAACTGCAGACCAACTACTCGAGTAGTTGGTCTGCAGTTGGGCA
Max-C-F	CCGGACCATTGAGAAGACTCTTTATCTCGAGATAAAGAGTCTTCTCAATGGTTTTTTG
Max-C-R	AATTCAAAAAACCATTGAGAAGACTCTTTATCTCGAGATAAAGAGTCTTCTCAATGG
Mga-A-F	CCGG GCTCCGATCAAGAAGGGAATActcgagTATTCCCTTCTTGATCGGAGCTTTTTG
Mga-A-R	AATTCAAAAA GCTCCGATCAAGAAGGGAATActcgagTATTCCCTTCTTGATCGGAGC
Mga-B-F	CCGG GTGAGAGGGCATCGGTATAAActcgagTTTATACCGATGCCCTCTCACTTTTTG
Mga-B-R	AATTCAAAAA GTGAGAGGGCATCGGTATAAActcgagTTTATACCGATGCCCTCTCAC
Mga-C-F	CCGG TGTTGCCTCAGCCGGATTTAT ctcgag ATAAATCCGGCTGAGGCAACATTTTTG
Mga-C-R	AATTCAAAAA TGTTGCCTCAGCCGGATTTAT ctcgag ATAAATCCGGCTGAGGCAACA
Mga-D-F	CCGG TGCTAATCGAGATCCATTATT ctcgag AATAATGGATCTCGATTAGCATTTTTG
Mga-D-R	AATTCAAAAA TGCTAATCGAGATCCATTATT ctcgag AATAATGGATCTCGATTAGCA
mH2A1-A-F	CCGG GCATGCTTCGGTACATCAAGA ctcgag TCTTGATGTACCGAAGCATGC TTTTTG
mH2A1-A-R	AATTCAAAAA GCATGCTTCGGTACATCAAGA ctcgag TCTTGATGTACCGAAGCATGC
mH2A1-B-F	CCGG GCTAAAGGGTGTCACCATAGC ctcgag GCTATGGTGACACCCTTTAGC TTTTTG
mH2A1-B-R	AATTCAAAAA GCTAAAGGGTGTCACCATAGC ctcgag GCTATGGTGACACCCTTTAGC
mH2A2-A-F	CCGG GGCTTCACCATCTTGTCTTCG ctcgag CGAAGACAAGATGGTGAAGCC TTTTTG
mH2A2-A-R	AATTCAAAAA GGCTTCACCATCTTGTCTTCG ctcgag CGAAGACAAGATGGTGAAGCC
mH2A2-B-F	CCGG GGAAACAGTGAAGGAGCTTCG ctcgag CGAAGCTCCTTCACTGTTTCC TTTTTG
mH2A2-B-R	AATTCAAAAA GGAAACAGTGAAGGAGCTTCG ctcgag CGAAGCTCCTTCACTGTTTCC
mH2Ax-A-F	CCGG CGAGTACCTCACTGCCGAGAT ctcgag ATCTCGGCAGTGAGGTACTCG TTTTTG
mH2Ax-A-R	AATTCAAAAA CGAGTACCTCACTGCCGAGAT ctcgag ATCTCGGCAGTGAGGTACTCG
mH2Ax-B-F	CCGG AGAAATGGATCACATTGTTTC ctcgag GAAACAATGTGATCCATTTCT TTTTTG
mH2Ax-B-R	AATTCAAAAA AGAAATGGATCACATTGTTTC ctcgag GAAACAATGTGATCCATTTCT
mH3.3-A-F	CCGG CGTTCATTTGTGTGTGAATTT ctcgag AAATTCACACACAAATGAACG TTTTTG
mH3.3-A-R	AATTCAAAAA CGTTCATTTGTGTGTGAATTT ctcgag AAATTCACACACAAATGAACG
mH3.3-B-F	CCGG CCATGCCAAACGTGTAACAATctcgag ATTGTTACACGTTTGGCATGG TTTTTG
mH3.3-B-R	AATTCAAAAA CCATGCCAAACGTGTAACAATctcgag ATTGTTACACGTTTGGCATGG
MycN-A-F	CCGGGCCAGTATTAGACTGGAAGTTCTCGAGAACTTCCAGTCTAATACTGGCTTTTTG
MycN-A-R	AATTCAAAAAGCCAGTATTAGACTGGAAGTTCTCGAGAACTTCCAGTCTAATACTGGC
Nipbl-A-F	CCGG GGACGTAAACCGCCCACTTAA ctcgag TTAAGTGGGCGGTTTACGTCC TTTTTG
Nipbl-A-R	AATTCAAAAA GGACGTAAACCGCCCACTTAA ctcgag TTAAGTGGGCGGTTTACGTCC
Nipbl-B-F	CCGG GATTGTGGAGAGACCTAATTA ctcgag TAATTAGGTCTCTCCACAATC TTTTTG
Nipbl-B-R	AATTCAAAAA GATTGTGGAGAGACCTAATTA ctcgag TAATTAGGTCTCTCCACAATC
Nipbl-C-F	CCGG GCGTGCTTGATTGTTCGATAT ctcgag ATATCGAACAATCAAGCACGCTTTTTG
Nipbl-C-R	AATTCAAAAA GCGTGCTTGATTGTTCGATAT ctcgag ATATCGAACAATCAAGCACGC
Nipbl-D-F	CCGG CGCTTCTCAAAGGAAGTTCAA ctcgag TTGAACTTCCTTTGAGAAGCGTTTTTG
Nipbl-D-R	AATTCAAAAA CGCTTCTCAAAGGAAGTTCAA ctcgag TTGAACTTCCTTTGAGAAGCG
Np95-A-F	CCGGCACACACTCTTCGATTATGATCTCGAGATCATAATCGAAGAGTGTGTGTTTTTG
Np95-A-R	AATTCAAAAACACACACTCTTCGATTATGATCTCGAGATCATAATCGAAGAGTGTGTG
OGA-A-F	CCGGTATACTATCAGACCTTATTTCCTCGAGGAAATAAGGTCTGATAGTATATTTTTG
OGA-A-R	AATTCAAAAATATACTATCAGACCTTATTTCCTCGAGGAAATAAGGTCTGATAGTATA
OGT-A-F	CCGGGCAGCTTATCTTCGTGCCTTACTCGAGTAAGGCACGAAGATAAGCTGCTTTTTG
OGT-A-R	AATTCAAAAAGCAGCTTATCTTCGTGCCTTACTCGAGTAAGGCACGAAGATAAGCTGC
ORC2-A-F	CCGGCCACTGGTGAACAATAACAAACTCGAGTTTGTTATTGTTCACCAGTGGTTTTTG
ORC2-A-R	AATTCAAAAA CCACTGGTGAACAATAACAAACTCGAGTTTGTTATTGTTCACCAGTGG
ORC2-B-F	CCGGGCACCCTGAAGAGATGACTAACTCGAGTTAGTCATCTCTTCAGGGTGCTTTTTG
ORC2-B-R	AATTCAAAAA GCACCCTGAAGAGATGACTAACTCGAGTTAGTCATCTCTTCAGGGTGC
PADI4	CCGGGCAGCAGAACAGATGACCAAACTCGAGTTTGGTCATCTGTTCTGCTGCTTTTTTG
PADI4	AATTCAAAAAA GCAGCAGAACAGATGACCAAACTCGAGTTTGGTCATCTGTTCTGCTGC
PARP1-A-F	CCGGGCCCTTGGAAACATGTATGAACTCGAGTTCATACATGTTTCCAAGGGCTTTTTTG
PARP1-A-R	AATTCAAAAAA GCCCTTGGAAACATGTATGAACTCGAGTTCATACATGTTTCCAAGGGC
PARP2-A-F	CCGGTGTTGATCAGACAAGCCAGAGCTCGAGCTCTGGCTTGTCTGATCAACATTTTTG
PARP2-A-R	AATTCAAAAATGTTGATCAGACAAGCCAGAGCTCGAGCTCTGGCTTGTCTGATCAACA
Pcgf6-A-F	CCGG GCA CGT AAC TAC GAC TAC TTT ctcgag AAAGTAGTCGTAGTTACGTGCTTTTTG
Pcgf6-A-F	AATTCAAAAA GCA CGT AAC TAC GAC TAC TTT ctcgag AAAGTAGTCGTAGTTACGTGC
Pcgf6-B-F	CCGG CCT GAA CTT GAT ATG TCT TTA ctcgag TAAAGACATATCAAGTTCAGGTTTTTG
Pcgf6-B-F	AATTCAAAAA CCT GAA CTT GAT ATG TCT TTA ctcgag TAAAGACATATCAAGTTCAGG
Pcid2-A-F:	CCGG tgttcctggtgaaccagctat ctcgag atagctggttcaccaggaaca TTTTTG
Pcid2-A-R:	AATTCAAAAA tgttcctggtgaaccagctat ctcgag atagctggttcaccaggaaca
Pcid2-B-F:	CCGG gccagacggtgatagtccaat ctcgag attggactatcaccgtctggc TTTTTG
Pcid2-B-F:	AATTCAAAAA gccagacggtgatagtccaat ctcgag attggactatcaccgtctggc
POGZ-A-F	CCGG GCCAAACAGTTAGACCAATTActcgagTAATTGGTCTAACTGTTTGGCTTTTTG
POGZ-A-R	AATTCAAAAA GCCAAACAGTTAGACCAATTActcgagTAATTGGTCTAACTGTTTGGC
POGZ-B-F	CCGG GCCAACAACAATGCTGGTAATctcgagATTACCAGCATTGTTGTTGGCTTTTTG
POGZ-B-R	AATTCAAAAA GCCAACAACAATGCTGGTAATctcgagATTACCAGCATTGTTGTTGGC
Prmt1-A-F	CCGGCGCAACTCCATGTTTCACAATCTCGAGATTGTGAAACATGGAGTTGCGTTTTTG
Prmt1-A-R	AATTCAAAAA CGCAACTCCATGTTTCACAATCTCGAGATTGTGAAACATGGAGTTGCG
Prmt1-B-F	CCGGGCTGAGGACATGACATCCAAACTCGAGTTTGGATGTCATGTCCTCAGCTTTTTG
Prmt1-B-R	AATTCAAAAA GCTGAGGACATGACATCCAAACTCGAGTTTGGATGTCATGTCCTCAGC
prmt5-A-F	CCGGGCACAGTTTGAGATGCCTTATCTCGAGATAAGGCATCTCAAACTGTGCTTTTTG
prmt5-A-R	AATTCAAAAA GCACAGTTTGAGATGCCTTATCTCGAGATAAGGCATCTCAAACTGTGC
prmt6-A-F	CCGGCGCATACTTCTGCGCTACAAACTCGAGTTTGTAGCGCAGAAGTATGCGTTTTTG
prmt6-A-R	AATTCAAAAA CGCATACTTCTGCGCTACAAACTCGAGTTTGTAGCGCAGAAGTATGCG
prmt7-A-F	CCGGGCCTCAAGAGATCCTGACTTTCTCGAGAAAGTCAGGATCTCTTGAGGCTTTTTG
prmt7-A-R	AATTCAAAAA GCCTCAAGAGATCCTGACTTTCTCGAGAAAGTCAGGATCTCTTGAGGC
Rbm25-A-F	CCGG Gctacttgttaaagttgatgc ctcgag gcatcaactttaacaagtagC TTTTTG
Rbm25-A-R	AATTCAAAAA Gctacttgttaaagttgatgc ctcgag gcatcaactttaacaagtagC
Rbm25-B-F	CCGG GGATATAAATGCTATTGAA ctcgag TTCAATAGCATTTATATCC TTTTTG
Rbm25-B-R	AATTCAAAAA GGATATAAATGCTATTGAA ctcgag TTCAATAGCATTTATATCC
Rbm25-C-F	CCGG GCTCTTTGCTTATCCTTTGGA ctcgag TCCAAAGGATAAGCAAAGAGC TTTTTG
Rbm25-C-R	AATTCAAAAA GCTCTTTGCTTATCCTTTGGA ctcgag TCCAAAGGATAAGCAAAGAGC
Rbm25-D-F	CCGG CGATGATTCCTGTACCAATGA ctcgag TCATTGGTACAGGAATCATCG TTTTTG
Rbm25-D-R	AATTCAAAAA CGATGATTCCTGTACCAATGA ctcgag TCATTGGTACAGGAATCATCG
Rbm25-E-F	CCGG CCGTGTCCATGGTTGGAAAGC ctcgag GCTTTCCAACCATGGACACGG TTTTTG
Rbm25-E-R	AATTCAAAAA CCGTGTCCATGGTTGGAAAGC ctcgag GCTTTCCAACCATGGACACGG
Rbm25-F-F	CCGG CGAAGAGACCAGATGATTAAA ctcgag TTTAATCATCTGGTCTCTTCG TTTTTG
Rbm25-F-R	AATTCAAAAA CGAAGAGACCAGATGATTAAA ctcgag TTTAATCATCTGGTCTCTTCG
Rbm25-G-F	CCGG CGAGAGATCAGCAAATTCAGA ctcgag TCTGAATTTGCTGATCTCTCG TTTTTG
Rbm25-G-R	AATTCAAAAA CGAGAGATCAGCAAATTCAGA ctcgag TCTGAATTTGCTGATCTCTCG
Rex1-A-F	CCGG AGACACAGTGTCTGTGGTCAA ctcgag TTGACCACAGACACTGTGTCT TTTTTG
Rex1-A-R	AATTCAAAAA AGACACAGTGTCTGTGGTCAA ctcgag TTGACCACAGACACTGTGTCT
Rex1-B-F	CCGG GCCACAAGCATAGATGACGAT ctcgag ATCGTCATCTATGCTTGTGGC TTTTTG
Rex1-B-R	AATTCAAAAA GCCACAAGCATAGATGACGAT ctcgag ATCGTCATCTATGCTTGTGGC
Rif1- A-F	CCGG GGTTCGCCTCAGATTTGATTG ctcgag CAATCAAATCTGAGGCGAACC TTTTTG
Rif1- A-R	AATTCAAAAA GGTTCGCCTCAGATTTGATTG ctcgag CAATCAAATCTGAGGCGAACC
Rif1- B-F	CCGG GGCAAGGGTTCTAACTGAGCA ctcgag TGCTCAGTTAGAACCCTTGCC TTTTTG
Rif1- B-R	AATTCAAAAA GGCAAGGGTTCTAACTGAGCA ctcgag TGCTCAGTTAGAACCCTTGCC
Rmnd5a-A-F:	CCGG gccacggtcaagatgctgaat ctcgag attcagcatcttgaccgtggc TTTTTG
Rmnd5a-A-R:	AATTCAAAAA gccacggtcaagatgctgaat ctcgag attcagcatcttgaccgtggc
Rmnd5a-B-F:	CCGG ccattcttcgtcagcaaacaa ctcgag ttgtttgctgacgaagaatgg TTTTTG
Rmnd5a-B-R:	AATTCAAAAA ccattcttcgtcagcaaacaa ctcgag ttgtttgctgacgaagaatgg
Rmnd5a-C-F	CCGG GCTTGTTAATGGGTGGAACTA ctcgag tagttccacccattaacaagc TTTTTG
Rmnd5a-C-R	AATTCAAAAA GCTTGTTAATGGGTGGAACTA ctcgag tagttccacccattaacaagc
Rmnd5a-D-F	CCGG GCTGAATTATCAGGGACACTT ctcgag aagtgtccctgataattcagc TTTTTG
Rmnd5a-D-R	AATTCAAAAA GCTGAATTATCAGGGACACTT ctcgag aagtgtccctgataattcagc
Rmnd5a-E-F	CCGG CCCAAGTCAGAAAGAACCATT ctcgag aatggttctttctgacttggg TTTTTG
Rmnd5a-E-R	AATTCAAAAA CCCAAGTCAGAAAGAACCATT ctcgag aatggttctttctgacttggg
RNF2-A-R	AATTCAAAAAA TGAGAAGCAGTACACCATTTACTCGAGTAAATGGTGTACTGCTTCTCA
RNF2-A-F	CCGGTGAGAAGCAGTACACCATTTACTCGAGTAAATGGTGTACTGCTTCTCATTTTTTG
Rprd1b-A-F	CCGG Gctgacattatgactgaatga ctcgag tcattcagtcataatgtcagc TTTTTG
Rprd1b-A-R	AATTCAAAAA Gctgacattatgactgaatga ctcgag tcattcagtcataatgtcagc
Rprd1b-B-F	CCGG Cggtgttcgaggacctggatt ctcgag aatccaggtcctcgaacaccg TTTTTG
Rprd1b-B-R	AATTCAAAAA Cggtgttcgaggacctggatt ctcgag aatccaggtcctcgaacaccg
Rprd1b-C-F	CCGG Gcttaaatttgtatattaatt ctcgag aattaatatacaaatttaagc TTTTTG
Rprd1b-C-R	AATTCAAAAA Gcttaaatttgtatattaatt ctcgag aattaatatacaaatttaagc
Rprd1b-D-F	CCGG gcaaatgatgtcatccaaaac ctcgag gttttggatgacatcatttgc TTTTTG
Rprd1b-D-R	AATTCAAAAA gcaaatgatgtcatccaaaac ctcgag gttttggatgacatcatttgc
Rprd1b-E-F	CCGG ggcaagaacgaagtgtgtacg ctcgag cgtacacacttcgttcttgcc TTTTTG
Rprd1b-E-R	AATTCAAAAA ggcaagaacgaagtgtgtacg ctcgag cgtacacacttcgttcttgcc
Rprd1b-F-F	CCGG gacctgagttcacaagagaat ctcgag attctcttgtgaactcaggtc TTTTTG
Rprd1b-F-R	AATTCAAAAA gacctgagttcacaagagaat ctcgag attctcttgtgaactcaggtc
Rprd1b-G-F	CCGG GCCAGCTGACATTATGACTGA ctcgag TCAGTCATAATGTCAGCTGGC TTTTTG
Rprd1b-G-R	AATTCAAAAA GCCAGCTGACATTATGACTGA ctcgag TCAGTCATAATGTCAGCTGGC
Rprd2-A-F	CCGG CCAACAGTTTCAACTCAACAT ctcgag atgttgagttgaaactgttgg TTTTTG
Rprd2-A-R	AATTCAAAAA CCAACAGTTTCAACTCAACAT ctcgag atgttgagttgaaactgttgg
Rprd2-B-F	CCGGACCTTCGCTAACCGAGTAAAC ctcgag gtttactcggttagcgaaggt TTTTTG
Rprd2-B-R	AATTCAAAAA ACCTTCGCTAACCGAGTAAAC ctcgag gtttactcggttagcgaaggt
Rprd2-C-F	CCGG CCATCCGTCTCTAAGTCTATA ctcgag tatagacttagagacggatgg TTTTTG
Rprd2-C-R	AATTCAAAAA CCATCCGTCTCTAAGTCTATA ctcgag tatagacttagagacggatgg
RUNX1-A-F	CCGGCACCTACCATAGAGCCATCAACTCGAGTTGATGGCTCTATGGTAGGTGTTTTTTG
RUNX1-A-R	AATTCAAAAAA CACCTACCATAGAGCCATCAACTCGAGTTGATGGCTCTATGGTAGGTG
RYBP-A-F	CCGGACCAAAGTCTGATATTCTGAACTCGAGTTCAGAATATCAGACTTTGGTTTTTTG
RYBP-A-F	AATTCAAAAAA ACCAAAGTCTGATATTCTGAACTCGAGTTCAGAATATCAGACTTTGG
Setd1a-A-F:	CCGG GAGCGGTGTAAATGAGCAAAGctcgagCTTTGCTCATTTACACCGCTC TTTTTG
Setd1a-A-R:	AATTCAAAAA GAGCGGTGTAAATGAGCAAAGctcgagCTTTGCTCATTTACACCGCTC
Setd1a-B-F:	CCGG gtgtcagtgactcaaagtata ctcgag tatactttgagtcactgacac TTTTTG
Setd1a-B-R:	AATTCAAAAA gtgtcagtgactcaaagtata ctcgag tatactttgagtcactgacac
Setd1b-A-F:	CCGG GTTACAAGTTGATGATTGACC ctcgag GGTCAATCATCAACTTGTAAC TTTTTG
Setd1b-A-R:	AATTCAAAAA GTTACAAGTTGATGATTGACC ctcgag GGTCAATCATCAACTTGTAAC
Setd1b-B-F:	CCGG GGAGGTGGAGATCTTGTATAA ctcgag ttatacaagatctccacctcc TTTTTG
Setd1b-B-R:	AATTCAAAAA GGAGGTGGAGATCTTGTATAA ctcgag ttatacaagatctccacctcc
Setd2-B-F	CCGGACTTTGTGAGGATAGTATAAACTCGAGTTTATACTATCCTCACAAAGTTTTTTG
Setd2-B-F	CCGGACTTTGTGAGGATAGTATAAACTCGAGTTTATACTATCCTCACAAAGTTTTTTG
Setd2-B-R	AATTCAAAAAACTTTGTGAGGATAGTATAAACTCGAGTTTATACTATCCTCACAAAGT
Setd2-B-R	AATTCAAAAAACTTTGTGAGGATAGTATAAACTCGAGTTTATACTATCCTCACAAAGT
Setd2-F	CCGGATAGTGTGACCTCGCCTTATTCTCGAGAATAAGGCGAGGTCACACTATTTTTTTG
Setd2-R	AATTCAAAAAA ATAGTGTGACCTCGCCTTATTCTCGAGAATAAGGCGAGGTCACACTAT
SETD8-A-F	CCGGTGGCTGCTACATGTACTATTTCTCGAGAAATAGTACATGTAGCAGCCATTTTTG
SETD8-A-R	AATTCAAAAA TGGCTGCTACATGTACTATTTCTCGAGAAATAGTACATGTAGCAGCCA
Setdb1-A-F	CCGGCCCGAGGCTTTGCTCTTAAAT ctcgag ATTTAAGAGCAAAGCCTCGGGTTTTTG
Setdb1-A-R	AATTCAAAAA CCCGAGGCTTTGCTCTTAAAT ctcgag ATTTAAGAGCAAAGCCTCGGG
Setdb1-B-F	CCGG GCCTTGATCTTCCATGTCATT ctcgag AATGACATGGAAGATCAAGGCTTTTTG
Setdb1-B-R	AATTCAAAAA GCCTTGATCTTCCATGTCATT ctcgag AATGACATGGAAGATCAAGGC
Sirt1-A-F	CCGGAGTGAGACCAGTAGCACTAATCTCGAGATTAGTGCTACTGGTCTCACTTTTTTG
Sirt1-A-R	AATTCAAAAAAGTGAGACCAGTAGCACTAATCTCGAGATTAGTGCTACTGGTCTCACT
Sirt2-A-F	CCGGCAGTGTCAGAGTGTGGTAAAGCTCGAGCTTTACCACACTCTGACACTGTTTTTTG
Sirt2-A-R	AATTCAAAAACAGTGTCAGAGTGTGGTAAAGCTCGAGCTTTACCACACTCTGACACTG
Sirt3-A-F	CCGGAGACAGCTCCAACACGTTTACCTCGAGGTAAACGTGTTGGAGCTGTCTTTTTTG
Sirt3-A-R	AATTCAAAAAAGACAGCTCCAACACGTTTACCTCGAGGTAAACGTGTTGGAGCTGTCT
Sirt4-A-F	CCGGTGGAGAGTTGCTGCCTTTAATCTCGAGATTAAAGGCAGCAACTCTCCATTTTTG
Sirt4-A-R	AATTCAAAAATGGAGAGTTGCTGCCTTTAATCTCGAGATTAAAGGCAGCAACTCTCCA
Sirt5-A-F	CCGGGCAGACAATCTGTTACGTGATCTCGAGATCACGTAACAGATTGTCTGCTTTTTG
Sirt5-A-R	AATTCAAAAAGCAGACAATCTGTTACGTGATCTCGAGATCACGTAACAGATTGTCTGC
Sirt6-A-F	CCGGAGAGGAATGTCCCAAGTGTAACTCGAGTTACACTTGGGACATTCCTCTTTTTTG
Sirt6-A-R	AATTCAAAAAAGAGGAATGTCCCAAGTGTAACTCGAGTTACACTTGGGACATTCCTCT
Sirt7-A-F	CCGGCCTCCCTCTTTCTACTCCTTACTCGAGTAAGGAGTAGAAAGAGGGAGGTTTTTG
Sirt7-A-R	AATTCAAAAA CCTCCCTCTTTCTACTCCTTACTCGAGTAAGGAGTAGAAAGAGGGAGG
Suv39h1-A-F	CCGGGCCTTTGTACTCAGGAAAGAACTCGAGTTCTTTCCTGAGTACAAAGGCTTTTTG
Suv39h1-A-R	AATTCAAAAA GCCTTTGTACTCAGGAAAGAACTCGAGTTCTTTCCTGAGTACAAAGGC
Suv39h2-A-F	CCGGCCACCTTTGGATGTTCATGTACTCGAGTACATGAACATCCAAAGGTGGTTTTTG
Suv39h2-A-R	AATTCAAAAA CCACCTTTGGATGTTCATGTACTCGAGTACATGAACATCCAAAGGTGG
SUV420H1-A-F	CCGGGCTCTGTGAGAACGATGACTTCTCGAGAAGTCATCGTTCTCACAGAGCTTTTTG
SUV420H1-A-R	AATTCAAAAA GCTCTGTGAGAACGATGACTTCTCGAGAAGTCATCGTTCTCACAGAGC
SUV420H2-A-F	CCGGAGAGCTGATCCTTGTTCTATGCTCGAGCATAGAACAAGGATCAGCTCTTTTTG
SUV420H2-A-R	AATTCAAAAA AGAGCTGATCCTTGTTCTATGCTCGAGCATAGAACAAGGATCAGCTC
Tet1-A-F	CCGGTTTCAACTCCGACGTAAATATCTCGAGATATTTACGTCGGAGTTGAAATTTTTG
Tet1-A-F	AATTCAAAAATTTCAACTCCGACGTAAATATCTCGAGATATTTACGTCGGAGTTGAAA
Tet2-A-F	CCGGTTCGGAGGAGAAGGGTCATAACTCGAGTTATGACCCTTCTCCTCCGAATTTTTG
Tet2-A-F	AATTCAAAAATTCGGAGGAGAAGGGTCATAACTCGAGTTATGACCCTTCTCCTCCGAA
Tet3-A-F	CCGGGAACCTTCTCTTGCGCTATTTCTCGAGAAATAGCGCAAGAGAAGGTTCTTTTTG
Tet3-A-F	AATTCAAAAA GAACCTTCTCTTGCGCTATTTCTCGAGAAATAGCGCAAGAGAAGGTTC
TFDP1-A-F	CCGGCCACATTCTACCAAACGAATCCTCGAGGATTCGTTTGGTAGAATGTGGTTTTTTG
TFDP1-A-R	AATTCAAAAAA CCACATTCTACCAAACGAATCCTCGAGGATTCGTTTGGTAGAATGTGG
TNKS2-A-F	CCGGCATCGACACAAGCTGATTAAACTCGAGTTTAATCAGCTTGTGTCGATGTTTTTG
TNKS2-A-R	AATTCAAAAA CATCGACACAAGCTGATTAAACTCGAGTTTAATCAGCTTGTGTCGATG
TNKS-A-F	CCGGGCTAGATGTGTTGGCTGATATCTCGAGATATCAGCCAACACATCTAGCTTTTTG
TNKS-A-R	AATTCAAAAA GCTAGATGTGTTGGCTGATATCTCGAGATATCAGCCAACACATCTAGC
Trim28-A-F	CCGG GCAGTGAGGAACCAACGTAAA ctcgag TTTACGTTGGTTCCTCACTGC TTTTTG
Trim28-A-R	AATTCAAAAA GCAGTGAGGAACCAACGTAAA ctcgag TTTACGTTGGTTCCTCACTGC
Trim28-B-F	CCGG AGACATCGTGGAGAATTATTT ctcgag AAATAATTCTCCACGATGTCT TTTTTG
Trim28-B-R	AATTCAAAAA AGACATCGTGGAGAATTATTT ctcgag AAATAATTCTCCACGATGTCT
UBE2I	CCGGTGGCACAATGAACCTGATGAACTCGAGTTCATCAGGTTCATTGTGCCATTTTTTG
UBE2I	AATTCAAAAAA TGGCACAATGAACCTGATGAACTCGAGTTCATCAGGTTCATTGTGCCA
Usp7-A-F	CCGGTGTATCTATTGACTGCCCTTT ctcgag AAAGGGCAGTCAATAGATACATTTTTG
Usp7-A-R	AATTCAAAAA TGTATCTATTGACTGCCCTTT ctcgag AAAGGGCAGTCAATAGATACA
Usp7-B-F	CCGGGGCAACCTTTCAGTTCACTGT ctcgag ACAGTGAACTGAAAGGTTGCCTTTTTG
Usp7-B-R	AATTCAAAAAGGCAACCTTTCAGTTCACTGT ctcgag ACAGTGAACTGAAAGGTTGCC
Wdr18-A-F	CCGG CGTGCTCAGATGAAGATCGATctcgag ATCGATCTTCATCTGAGCACG TTTTTG
Wdr18-A-R	AATTCAAAAA CGTGCTCAGATGAAGATCGATctcgag ATCGATCTTCATCTGAGCACG
Wdr18-B-F	CCGG GTCCGTTAGAGGTCATGCTTT ctcgag AAAGCATGACCTCTAACGGAC TTTTTG
Wdr18-B-R	AATTCAAAAA GTCCGTTAGAGGTCATGCTTT ctcgag AAAGCATGACCTCTAACGGAC
Wiz-A-F	CCGG GAAGAGTGGGTACGGCATTTA ctcgag TAAATGCCGTACCCACTCTTC TTTTTG
Wiz-A-R	AATTCAAAAAGAAGAGTGGGTACGGCATTTA ctcgag TAAATGCCGTACCCACTCTTC
Wiz-B-F	CCGG GCAGGTTCTGTGAAGTGGAAT ctcgag ATTCCACTTCACAGAACCTGC TTTTTG
Wiz-B-R	AATTCAAAAAGCAGGTTCTGTGAAGTGGAAT ctcgag ATTCCACTTCACAGAACCTGC
yy1-A-F	CCGG GTGGTTGAAGAGCAGATCATT ctcgag AATGATCTGCTCTTCAACCAC TTTTTG
yy1-A-R	AATTCAAAAA GTGGTTGAAGAGCAGATCATT ctcgag AATGATCTGCTCTTCAACCAC
yy1-B-F	CCGG GCCTCTCCTTTGTATATTATT ctcgag AATAATATACAAAGGAGAGGC TTTTTG
yy1-B-R	AATTCAAAAA GCCTCTCCTTTGTATATTATT ctcgag AATAATATACAAAGGAGAGGC
Zfp644-A-F	CCGG GTGCTGACGAGGTTTACATTC ctcgag GAATGTAAACCTCGTCAGCAC TTTTTG
Zfp644-A-R	AATTCAAAAAGTGCTGACGAGGTTTACATTC ctcgag GAATGTAAACCTCGTCAGCAC
Zfp644-B-F	CCGG CGAGATCGTAATTCACTACTA ctcgag TAGTAGTGAATTACGATCTCG TTTTTG
Zfp644-B-R	AATTCAAAAACGAGATCGTAATTCACTACTA ctcgag TAGTAGTGAATTACGATCTCG
Zfp979-A-F	CCGGCACCAAGTTAGTCTGAGTATTCTCGAGAATACTCAGACTAACTTGGTGTTTTTG
Zfp979-A-R	AATTCAAAAACACCAAGTTAGTCTGAGTATTCTCGAGAATACTCAGACTAACTTGGTG

### Sheet: tdTomato-percentage
Mock	1
NT	5
Asf1a-A	5.3
Asf1a-B	5.5
Asf1b-A	2.9
Asf1b-B	7.7
Atad2-A	6.8
Atad2-B	7.5
Atrx-A	8.2
Brg1-A	4.7
Brg1-B	8.1
Brg1-C	8.1
Brg1-D	5.8
Cdyl-A	11.5
Cdyl-B	5.4
Chaf1a-A	24.7
Chaf1a-B	26.9
Chaf1b	24.7
Chd1	22.9
Chd1-B	7.4
Chd2	13
Chd3	7.4
Chd4	15.5
Chd5	11.7
Chd6	8.4
Chd7	14.1
Chd8	9.6
Chd9	6
C-myc	10.4
Dnmt1	5.8
Dnmt3a	5.9
Dnmt3b	6.8
Dot1-A	14
Dot1-B	4.8
Dss1-A	5.8
Dss1-B	6.8
Dux	4.5
E2F6	6.9
Eed-A	8.7
Eed-B	7
Eny2-A	1.1
Eny2-B	3.2
Eny2-C	1.5
Eny2-D	5.6
Eny2-E	5.1
EZH2-A	5.6
EZH2-B	6.4
EZH2-C	5.9
EZH2-D	6.8
G9a-A	14.8
G9a-B	4.5
GLP	10.3
HDAC1	8.2
HDAC10	5.8
HDAC11	5.2
HDAC2	7.9
HDAC3	5.6
HDAC4	6.8
HDAC5	5.2
HDAC6	4.6
HDAC7	8.2
HDAC8	5.6
HDAC9	6.1
Hira-A	6.9
Hira-B	4
hnRNPK-A	8.2
hnRNPK-B	9
ING5-A	5.4
ING5-B	5.2
ING5-C	6.2
INO80-376	8.1
INO80-377	6.1
ISW1	10.1
Iws1-A	6.8
Iws1-B	7.4
Iws1-C	5.2
Iws1-D	6.1
Iws1-E	5.6
Iws1-F	4.8
Iws1-G	5.7
Iws1-H	5.6
Iws1-I	6.5
Iws1-J	6.2
Iws1-K	4.6
Jmjd6	8.2
KDM1A	10
KDM1B	7.1
KDM2A	4.6
KDM2B	4.7
KDM4A	7.1
KDM4B	11.2
KDM4C	7.1
KDM4D	10.3
KDM5A	8.9
KDM5B	12.2
KDM5C	5.4
KDM5D	8.2
KDM8	10
L3MBT2-D	5.2
L3MBT2L	8
LRWD-A	4
LRWD-B	7.7
LSD1	14.6
Max-A	3.1
Max-B	24.3
Max-C	17.3
Mga-A	28.9
Mga-B	30.3
Mga-C	31
Mga-D	25
mH2A1-A	5.6
mH2A1-A	5.6
mH2A1-B	6.3
mH2A1-B	6.2
mH2A2-A	7.4
mH2A2-A	6.1
mH2A2-B	7.5
mH2A2-B	6.8
mH2AX-A	6.5
mH2AX-B	5.6
mH3.3-A	5.1
mH3.3-B	5.6
Mycn	7.7
Nipbl-A	7.5
Nipbl-B	9.1
Nipbl-C	1.7
Nipbl-C	8.6
Nipbl-D	10.3
Nipbl-D	8.4
NT	2.2
Oga	13.7
Ogt	9.5
ORC2-A	3.8
ORC2-B	5
PAID4	7.8
PARP1	5.1
Parp2	7.6
Pcgf6-A	17.4
Pcgf6-B	30.2
Pcid2-A	9.8
Pcid2-B	8.9
Pogz-A	9.8
Pogz-B	10.6
Prmt1-A	8.6
Prmt1-B	7.3
Prmt5	10.5
Rbm25-A	14.9
Rbm25-B	3.2
Rbm25-C	10.5
Rbm25-D	12
Rbm25-E	9.5
Rbm25-F	8.9
Rbm25-G	6.8
Rex1-A	3.3
Rex1-B	4.1
Rmnd5a-A	6.2
Rmnd5a-B	6.1
Rmnd5a-C	5.1
Rmnd5a-D	5.2
Rmnd5a-E	4.5
RNF2	34.4
Rprd1b-A	6.1
Rprd1b-B	5.2
Rprd1b-C	4.5
Rprd1b-D	5.6
Rprd1b-E	7.4
Rprd1b-F	7.5
Rprd1b-G	7.6
Rprd2-A	7.1
Rprd2-B	8.2
Rprd2-C	5.5
RUNX1	5.9
RYBP	9.3
Setd1a-A	4.5
Setd1a-B	3.5
Setd1b-A	4.2
Setd1b-B	6
Setd2-B	5.6
Setdb1-A	2.1
Setdb1-B	3.2
sh1354-A	11.8
sh1354-B	5.1
sh1354-C	5.8
Rif1-A	40.1
Rif1-B	57
SirT1	5.1
SirT2	6.2
SirT3	6.1
SirT4	5.8
SirT5	6.2
SirT6	6.2
SirT7	5.2
Tet1	9.8
Tet2	6.2
Tet3	5.8
TFDF1	6.7
Tnks	8.6
Tnks2	9.8
Trim28	5.2
Trim28-A	9.3
Trim28-B	7.4
Ube2I	22.8
Usp7-A	12.4
Usp7-B	14.6
Wiz-A	6.8
Wiz-B	7.2
YY1-A	25.7
YY1-B	2.5
Zfp644-A	6.6
Zfp644-B	7.1
Np95	6.8
