## Supplementary material for "Genetic Screen Identified Prmt5 as a Neuroprotection Target against Cerebral Ischemia": Table S3

### Sheet: shRNA_Oligo
Screen Primer
P5_NEON Stag 0	AATGATACGGCGACCACCGAGATCTACACTCTTTCCCTACACGACGCTCTTCCGATCTTCTTGTGGAAAGGACGA
P5_NEON Stag 1	AATGATACGGCGACCACCGAGATCTACACTCTTTCCCTACACGACGCTCTTCCGATCTATCTTGTGGAAAGGACGA
P5_NEON Stag 2	AATGATACGGCGACCACCGAGATCTACACTCTTTCCCTACACGACGCTCTTCCGATCTGATCTTGTGGAAAGGACGA
P5_NEON Stag 3	AATGATACGGCGACCACCGAGATCTACACTCTTTCCCTACACGACGCTCTTCCGATCTCGATCTTGTGGAAAGGACGA
P7_KERMIT 1	CAAGCAGAAGACGGCATACGAGATCGGTTCAAGTGACTGGAGTTCAGACGTGTGCTCTTCCGATCTTCTACTATTCTTTCCCCTGCACTGT
P7_KERMIT 2	CAAGCAGAAGACGGCATACGAGATGTAGAGGAGTGACTGGAGTTCAGACGTGTGCTCTTCCGATCTTCTACTATTCTTTCCCCTGCACTGT
Sequencing primer	ACACTCTTTCCCTACACGACGCTCTTCCGATCT
HA-tag knock-in
Hatag－tetmplate for Prmt5	tctgttcttctattcacaaccctaccggccgctcctataccattggcctcTACCCATACGACGTCCCAGACTACGCCtgaGCTAGCccctgcacacagtgtcaaaaccttggaagcagctctgagttctcttccta
sgRNA-mPrmt5-1-F	AAACctagccctgcacacagtgtc
sgRNA-mPrmt5-1-R	CACCgacactgtgtgcagggctag
sgRNA-mPrmt5-2-F	AAACttggcctctagccctgcac
sgRNA-mPrmt5-2-R	CACCgtgcagggctagaggccaa
Mus Prmt5 pLKO.1 KD design
addgene 1864 scamble shRNA-F	CCGGCCTAAGGTTAAGTCGCCCTCGCTCGAGCGAGGGCGACTTAACCTTAGGTTTTTTG
addgene 1864 scamble shRNA-R	AATTCAAAAACCTAAGGTTAAGTCGCCCTCGCTCGAGCGAGGGCGACTTAACCTTAGG
Mus Prmt5 plko shRNA1 forward	CCGGCCAGAACATCTGTGTGCGTTTCTCGAGAAACGCACACAGATGTTCTGGTTTTTTG
Mus Prmt5 plko shRNA1 reverse	AATTCAAAAACCAGAACATCTGTGTGCGTTTCTCGAGAAACGCACACAGATGTTCTGG
Mus Prmt5 plko shRNA2 forward	CCGGCCCATCAAATACTCTCAATATCTCGAGATATTGAGAGTATTTGATGGGTTTTTTG
Mus Prmt5 plko shRNA2 reverse	AATTCAAAAACCCATCAAATACTCTCAATATCTCGAGATATTGAGAGTATTTGATGGG
Mus Prmt5 pGIPZ KD design
Mm_shRNAmir7.9_mir	TGCTGTTGACAGTGAGCGCGGCTCCCATTTCTTCCTCTAATAGTGAAGCCACAGATGTATTAGAGGAAGAAATGGGAGCCATGCCTACTGCCTCGGA
Mm_shRNAmir7.9_mir	TGCTGTTGACAGTGAGCGCGCCTATGAGCTCTTTGCCAAATAGTGAAGCCACAGATGTATTTGGCAAAGAGCTCATAGGCATGCCTACTGCCTCGGA
CHIP-seq IP oligos design
Ptch1-IP-1F	GGTTGTGTGTATGGCATCGC
Ptch1-IP-1R	CCTCGGGGTTCCATGTTCAA
Ptch1-IP-2F	CTACAGCAACCGTGGTCCAT
Ptch1-IP-2R	CTTCCTTGTGCACTCGGCTA
Smo-IP-1F	ACTGCGCAAGTATGCAGTCAA
Smo-IP-1R	GCTGGGCCACTCCAACTGA
Smo-IP-2F	AGGCCTGAGATGACAACGACA
Smo-IP-2R	AGAGGGCAGAACCAACTCCCTTA
Mus gene expression oligos design
Ptch1-qPCR-1F	CCTCGCTTACAAACTCCTGGTG
Ptch1-qPCR-1R	TGATGCCATCTGCGTCTACCAG
Smo-qPCR-1F	GAGGCTACTTCCTCATCAGAGG
Smo-qPCR-1R	GCTGAAGGTGATGAGCACAAAGC
Mus Prmt5-qPCR-1F	CTGAATTGCGTCCCCGAAATA
Mus Prmt5-qPCR-1R	AGGTTCCTGAATGAACTCCCT

### Sheet: Sheet1
		addgene 1864
		P5-SH229-F
		P5-SH229-R
		P5-SH621-F
		P5-SH621-R
