## Supplementary material for "Genetic Screen Identified Prmt5 as a Neuroprotection Target against Cerebral Ischemia": Table S4

### Sheet: Antibody
Antibody Name	Host	Supplier	Catalog
GAPDH	Rabbit	Cell signaling technology	2118
Prmt5	Rabbit	MilliporeSigma	07-405
NeuN	Mouse	MilliporeSigma	MAB377
HA-Tag	Rabbit	Cell signaling technology	3724
Goat anti-Mouse IgG DyLight 488	Goat	Invitrogen	35502
Goat anti-Rabbit IgG Dylight 549	Goat	Invitrogen	35560
Anti-Rabbit IgG, HRP-linked Antibody	Goat	Cell Signaling Technology	7074
Biotinylated anti-Rabbit IgG	Horse	Vector Lab	BP-9100
VECTASTAIN® ABC-HRP Kit, Peroxidase	Goat	Vector Lab	pk-6100
